# Direct regulation of cell cycle regulatory gene expression by NtrX to promote *Sinorhizobium meliloti* cell division

**DOI:** 10.1101/2020.11.06.341933

**Authors:** Shenghui Xing, Fang An, Leqi Huang, Xinwei Yang, Shuang Zeng, Ningning Li, Lanya Zhang, Wenjia Zheng, Khadidja Ouenzar, Junhui Yan, Liangliang Yu, Li Luo

## Abstract

Cell division of the alfalfa symbiont, *Sinorhizobium meliloti*, is regulated by a signaling network centered on CtrA. The gene expression of regulatory proteins in the network can be regulated by nutrient signaling systems. In this study, we found that NtrX, one of the regulators of nitrogen metabolic response, can directly regulate the expression of several regulatory genes in the CtrA signaling network. Three groups of *S. meliloti ntrX* mutants showed similar cell division defects, such as slow growth, abnormal morphology of some cells and delayed DNA synthesis. Quantitative RT-PCR assays indicated that in these mutants, the transcription of genes such as *ctrA* and *gcrA* was up-regulated, while the transcription of genes such as *dnaA* and *ftsZ1* was down-regulated. Western blotting showed that the CtrA and GcrA proteins were apparently increased in the mutants. The 53^rd^ aspartate conserved in NtrX homologs can be phosphorylated *in vitro* and *in vivo*. The phosphorylated NtrX protein can bind directly to the promoter regions of *ctrA, gcrA, dnaA* and *ftsZ1* by recognizing the characteristic sequence CAAN_1-5_TTG. Therefore, phosphorylation of NtrX is essential for cell cycle regulation of *S. meliloti*. We expressed the NtrX protein carrying a phosphorylation site substitution in *Agrobacterium tumefaciens* and found that the expressed strains had different growth phenotypes, suggesting that NtrX also regulates cell division in this bacterial species. Our findings reveal that NtrX acts as a transcriptional regulator that positively affects bacterial cell division, associated with nitrogen metabolism.
