## Supplementary material for "Direct regulation of cell cycle regulatory gene expression by NtrX to promote *Sinorhizobium meliloti* cell division": MS for biorxiv

### Sheet: ChIP-seq peaks
DNA fragments precipitated by anti-NtrX antibodies from ChIP-Seq
Genes	Start	Stop	Length	Peak of reads in Sm1021	Peak of reads in ntrX18
SMa1801	12936	13083	147	1559	1500
	32488	32525	37	2112	1389
SMa0113	59164	59283	119	1677	1408
groES3	68233	68353	120	1677	1408
	134808	134858	50	2324	1434
SMa0326	181100	185433	4333	1559	1461
Sma0673	207623	208480	857	1513	1451
SMa0435	234376	234466	90	1646
cyaF4	302346	302455	109	1511
SMa0663	352730	353318	588	1664	1615
arcC	374940	377873	2933	1635	1505
noeA	418374	418466	92	1746	1557
nodH/nodF	468859	468944	85	1909
SMa0950	529243	529915	672	1439
SMa0992	549710	549804	94	1422	1298
SMa1060	581182	586390	5208	1458	1400
	599914	603254	3340	1515	1454
SMa1146	622824	622942	118	1333	1320
nosR	644652	644890	238	1297	1280
fixM	672100	672224	124	1753
SMa1327	724828	726215	1387	1389	1325
SMa1353	741475	741588	113	1403	1373
SMa1424	785641	786920	1279	1259
	800930	801005	75	1240
nuoA2	845720	845820	100	1404	1334
eglC	880180	880285	105	1634	1570
Sma1636	911190	911325	135	1985
	958373	958450	77	1901	1715
SMa1747	988578	990647	2069	1548	1489
SMa1871	1062450	1062608	158	1824	1652
mrcB	1081900	1082019	119	1833	1572
	1104070	1104140	70	1596	1488
SMa2012	1141108	1145844	4736	1577	1497
	1169886	1169958	72	1487	1441
SMa2125	1202903	1206261	3358	1815
	1223809	1223865	56	2566	2433
SMa2239	1253146	1253268	122	1785	1549
	1291737	1291810	73	1586
cyaO	1328405	1328526	121	1805	1490
SMb2008	11820	11900	80	1438	1402
rluB	33158	33259	101	1620
cbtJ	66357	66442	85	1650	1488
	95938	96001	63	1481	1428
	117960	118028	68	1436	1341
SMb20129(regulator)	141540	141794	254	1487	1381
SMb20162	179780	179999	219	1421
	206775	220650	13875	1341	1319
	239385	250806	11421	1284
hypR(regulator)	262678	262765	87	1377	1278
	311286	311505	219	1439	1389
SMb20343	349146	349364	218	1282	1258
	379132	383099	3967	1333	1279
SMb20457(regulator)	470426	470519	93	1407	1330
SMb20499	510891	521368	10477	1199	1186
SMb20520	536036	545969	9933	1236
SMb20540	565904	580840	14936	1285
SMb20807	591199	591279	80	1383	1263
rkpZ2[rkpR/kpsF2]	613080	623541	10461	1260
algI	635860	636465	605	1337	1267
	699646	699756	110	1442	1408
SMb21080(regulator)	717414	717507	93	1374
	759659	759705	46	1393	1356
phoD	920681	923586	2905	1264	1190
wgaA	980321	986005	5684	1272	1163
SMb21345	1012300	1012393	93	1113
SMb21368-cycA	1031725	1037836	6111	1107
	1091500	1091562	62	1217
	1118920	1118984	64	1137
exsE	1161226	1161341	115	1447	1296
	1183350	1183413	63	1363	1296
glpK	1230850	1243850	13000	1367	1327
	1352425	1352475	50	1345
SMb21454	1383188	1383277	89	1510
SMb21496(protease)	1408384	1417253	8869	1494	1373
	1448491	1448551	60	1816
SMb20695	1496537	1496656	119	1661	1379
	1532463	1532549	86	2035	1467
pcaR/pcaI	1602234	1602317	83	1482
	1647630	1647820	190	1555	1408
	17053	17104	51	1698
divL	47662	47739	77	2040	1708
	111673	111755	82	1701	1639
	137473	151398	13925	1579
	169349	169490	141	1611
	207300	207421	121	1625
	211071	211159	88	1674	1639
	212429	212494	65	1625
	224261	224350	89	1687
ilvE1/kds	254481	254886	405	1968
rplT/pheS	318466	319048	582	1728	1698
SMc00409	360448	360527	79	2048
SMc01138/rpoN	414209	414321	112	1635
N	447358	447436	78	1893	1725
oxaA/SMc01715	482542	490594	8052	1890	1855
fadD	534466	534603	137	1912	1585
pstC	567080	567162	82	1964	1741
qtxA-qtxB	618437	621148	2711	1690
SMc02280	653025	653148	123	1773	1631
SMc02316	688064	688172	108	1698
visN	713523	713577	54	1795	1634
Smc03056	752435	766635	14200	1524
	780411	780468	57	1490
ppx2-rrmJ	830617	830719	102	1991	1677
SMc00829(regulator)	851112	851240	128	1955	1563
SMc00907	877671	891680	14009	1644	1537
atpB	916532	916680	148	1848	1746
fsr	946008	946109	101	1618	1387
	967882	967941	59	1507	1368
ctaD	992365	992461	96	1658	1451
SMc00027	1029585	1029737	152	1655
mucR	1090940	1091215	275	1626	1533
SMc02374	1127475	1127650	175	1560	1439
SMc02400	1148658	1148761	103	1976	1844
rkpK	1180984	1186720	5736	1453	1318
	1216731	1216805	74	1397
	1226048	1226098	50	1503	1395
	1275262	1275333	71	1508	1426
aspS	1300881	1301005	124	1381	1352
SMc01788	1332853	1344423	11570	1327	1360
	1363542	1363607	65	1315
SMc01367	1414575	1414655	80	1449	1289
aroQ	1437796	1437974	178	1531
pdhA	1549190	1556057	6867	1336
ntrY	1570857	1570944	87	1551
rpsB	1607689	1607779	90	1244
lpxD	1614441	1614532	91	1481	1455
SMc02052/trmF0	1666687	1666801	114	1542	1364
	1698838	1698878	40	1213
SMc01202	1728207	1728318	111	1543	1328
SMc00935	1764059	1764171	112	1333	1287
moaC	1803429	1808539	5110	1076
	1975454	1975504	50	1349	1257
SMc00145	2024472	2025428	956	1191	1188
SMc04223	2049976	2050107	131	1156
SMc04235/SMc04236	2062992	2063135	143	1308	1224
	2158534	2158583	49	1316
SMc01410	2250908	2252998	2090	1271
	2267096	2267160	64	1843	1746
SMc01450	2291660	2291741	81	1322
	2344765	2344804	39	1290
SMc01850	2363403	2363492	89	1390
metF	2373347	2373460	113	1448
	2436440	2436505	65	1379	1334
fhuF-fhuP	2456989	2457071	82	1371
	2491070	2491145	75	1547
cspA3	2520320	2520462	142	1442
SMc02708	2558151	2558266	115	1582	1521
	2575873	2575933	60	1582	1547
	2595094	2595149	55	1573	1417
SMc01519	2612256	2612366	110	1540	1417
smoE	2634448	2643628	9180	1538	1506
livM	2673796	2673882	86	1626	1570
coxM	2706363	2706418	55	1700	1568
Smc02332	2749585	2749719	134	1425	1326
SMc02351	2773424	2773515	91	1511	1347
secA	2833870	2833983	113	1658	1568
SMc00737	2845004	2845089	85	1761
hutC	2906373	2906458	85	1740	1615
purA	2932655	2932745	90	1683
SMc03977	2973686	2973797	111	1633	1481
	3042671	3042724	53	2203	2047
pntAa	3091845	3091909	64	1924
SMc02983/Smc02984	3105228	3105345	117	2079	1940
gltX	3133011	3133093	82	1682	1532
bkdAa	3164784	3164888	104	2091	1667
SMc03142	3187714	3188139	425	1687	1474
dxr	3237203	3237350	147	1980	1688
SMc02504(regulator)	3289201	3289393	192	2350
	3376270	3376337	67	3353	3322
	3407416	3407473	57	2140	1955
SMc03839	3505979	3530977	24998	1680
opgC	3573160	3586999	13839	1695

### Sheet: ChIP-2
# This file is generated by MACS version 1.4.2 20120305
# ARGUMENTS LIST:
# name = ntrX
# format = AUTO
# ChIP-seq file = /ifswh2/BC_COM_P11/P1/F18FTSECKF1159/MEDglyC/result/result/Align/ntrX/ntrX.bed
# control file = None
# effective genome size = 6.69e+06
# band width = 200
# model fold = 10,30
# pvalue cutoff = 1.00e-05
# Large dataset will be scaled towards smaller dataset.
# Range for calculating regional lambda is: 10000 bps
# tag size is determined as 50 bps
# total tags in treatment: 1515733
# tags after filtering in treatment: 1403389
# maximum duplicate tags at the same position in treatment = 1
# Redundant rate in treatment: 0.07
# d = 200
chr	start	end	length	summit	tags	#NAME?	fold_enrichment
NC_003037.1	222	1672	1451	995	421	99.77	2.05
NC_003037.1	333932	335613	1682	1061	565	145.19	3.2
NC_003037.1	353619	356547	2929	1348	932	88.85	1.81
NC_003037.1	420245	422989	2745	1112	999	399.86	2.55
NC_003037.1	468108	470211	2104	1711	654	174.58	2.23
NC_003037.1	909591	911660	2070	1119	602	162.68	2.46
NC_003037.1	1062107	1064350	2244	1765	668	91.94	2.12
NC_003037.1	1187171	1190361	3191	2124	1019	66.23	1.97
NC_003037.1	1220623	1222420	1798	691	475	101.98	2.07
NC_003037.1	1228891	1230032	1142	405	315	58.66	2.1
NC_003037.1	1230599	1235062	4464	2019	1266	62.88	1.67
NC_003037.1	1327424	1330993	3570	1060	1122	165.86	2.15
NC_003047.1	1664	3069	1406	429	377	59.42	2.1
NC_003047.1	146968	148202	1235	677	359	50.08	2
NC_003047.1	160278	161555	1278	735	350	61.39	1.88
NC_003047.1	285225	287255	2031	712	682	96.37	2.21
NC_003047.1	315890	319031	3142	567	998	100.93	2.12
NC_003047.1	355327	356766	1440	871	500	112.45	2.73
NC_003047.1	397654	399887	2234	1045	775	201.96	2.2
NC_003047.1	444715	446617	1903	513	589	51.71	1.94
NC_003047.1	482133	483599	1467	501	409	55.71	2.06
NC_003047.1	560059	561912	1854	1362	616	93.14	2.25
NC_003047.1	566091	569073	2983	621	909	61.32	2.11
NC_003047.1	606095	607958	1864	889	460	52.7	1.86
NC_003047.1	662011	663376	1366	624	422	53.97	2.02
NC_003047.1	668139	669516	1378	912	395	86.23	1.97
NC_003047.1	682982	685814	2833	756	931	109.05	2.17
NC_003047.1	829158	830776	1619	998	571	135.83	2.65
NC_003047.1	916000	918454	2455	599	832	105.4	2.33
NC_003047.1	1028845	1030337	1493	839	548	138.55	2.44
NC_003047.1	1090457	1091651	1195	580	377	72.74	2.65
NC_003047.1	1147914	1149261	1348	563	421	92.66	2.51
NC_003047.1	1162926	1164102	1177	583	348	73.7	2.37
NC_003047.1	1197882	1199424	1543	755	535	199.69	2.59
NC_003047.1	1376777	1378765	1989	1185	673	301.43	2.98
NC_003047.1	1411526	1412966	1441	535	398	69.67	2.3
NC_003047.1	1444254	1445414	1161	611	329	70.91	2.05
NC_003047.1	1455973	1457150	1178	706	368	78.83	2.45
NC_003047.1	1459936	1461529	1594	781	570	204.11	2.55
NC_003047.1	1635208	1637277	2070	724	558	88.96	1.9
NC_003047.1	1666279	1667858	1580	515	401	67.97	2.19
NC_003047.1	2064824	2065862	1039	464	284	51.04	2.57
NC_003047.1	2266171	2268099	1929	896	694	275.12	2.84
NC_003047.1	2272059	2273411	1353	877	398	86.2	2.52
NC_003047.1	2320405	2321745	1341	931	368	64.84	1.98
NC_003047.1	2490400	2491794	1395	727	434	74	2.25
NC_003047.1	2520219	2521350	1132	548	319	62.19	2.19
NC_003047.1	2568888	2569964	1077	551	324	94.55	2.84
NC_003047.1	2594709	2595884	1176	700	331	60.14	1.91
NC_003047.1	2817244	2818744	1501	772	497	144.9	2.8
NC_003047.1	2874995	2876623	1629	940	472	53.67	1.84
NC_003047.1	2916470	2918005	1536	1005	515	81.11	2.51
NC_003047.1	2921139	2923993	2855	976	895	61.37	1.94
NC_003047.1	3047145	3049304	2160	1713	603	58.05	1.99
NC_003047.1	3084617	3085776	1160	490	339	75.14	2.47
NC_003047.1	3104646	3105911	1266	776	390	51.17	2.44
NC_003047.1	3187314	3189349	2036	780	640	94.59	2.54
NC_003047.1	3300653	3301863	1211	629	382	59.06	2.5
NC_003047.1	3358123	3360415	2293	455	714	95.41	2.47
NC_003047.1	3365762	3368452	2691	1918	993	294.64	3
NC_003047.1	3373137	3375340	2204	1038	729	299.87	2.38
NC_003047.1	3378734	3382000	3267	626	1130	81.09	1.77
NC_003047.1	3385283	3390468	5186	3741	1787	62.81	1.95
NC_003047.1	3411769	3414559	2791	851	899	99.17	1.78
NC_003047.1	3436737	3440187	3451	1162	1381	56	1.93
NC_003047.1	3464878	3466223	1346	650	507	156.22	3.42
NC_003047.1	3526543	3530036	3494	568	1067	72.92	2.11
NC_003047.1	3539938	3541380	1443	722	491	105.97	2.32
NC_003047.1	3547408	3549367	1960	1450	639	125.38	2.25
NC_003047.1	3571881	3573880	2000	1419	609	74.94	2.25
NC_003047.1	3645609	3651610	6002	4363	2082	67.53	1.87
NC_003047.1	3651816	3653111	1296	724	401	101.8	2.76
NC_003078.1	483017	484232	1216	672	360	60.21	2.26
NC_003078.1	635590	636799	1210	586	369	113.03	2.72
NC_003078.1	716730	718166	1437	633	445	108.15	2.45
NC_003078.1	1059139	1061040	1902	1344	660	359.49	7.53
NC_003078.1	1173239	1174774	1536	1023	470	121.7	2.31
NC_003078.1	1279553	1280645	1093	516	309	57.33	2.46
NC_003078.1	1330596	1332959	2364	1879	624	61.27	2.09
NC_003078.1	1454986	1456142	1157	471	338	85.14	2.5
NC_003078.1	1566544	1567768	1225	556	408	178.23	3.34
NC_003078.1	1633101	1634213	1113	654	311	62.53	2.12
