## Supplementary material for "Direct regulation of cell cycle regulatory gene expression by NtrX to promote *Sinorhizobium meliloti* cell division": MS for biorxiv

### Sheet: Sheet1
Gene	Sequence of the promoter DNA fragments used for EMSA
ntrY	GCGCTTGACTGAGATGCAACACCGTTGCATTTTCGCCACAATGCGTTGCTTGAACCTCGCATAAGCGTCGATTCGCCGGC
ctrA	GCCTCCAAATCAGGCAACGA CTGGATCCGTATCGCGTAAG GATGCCACGACAACCTTGGG CGGCGGAAAAGGGGAAGA
dnaA	CCAGCTAAGCAAGAACGCAAAAAACAAAACCCTTGATTCAACAGGGATTCTCGCCGGACTCGGGGAGCGGGATGC
gcrA	GATTTTTTCGCGCTTCGGAATCGGTATCCGCAAAGCGCCTGCAAACCTTGGTTTTGTTGACATCGC
ftsZ1	TGGGGCAATGGCTGAAAGAAAGTTTCTAGATCGGTCGGCATATCGCCGGACGAGACAGGTGTTCGAGTTTGAAGGAATTGGCCGGCTCGGCAAGGCGGCCAGGGAAAGAGAAGGAACAGGACATGGCCATCAACTTGCAGAAGCCGGACATTACCGAGCTGAAGCCGCGTATCACGGTCTTCGG
	PCR primers
	Forward	Reverse
	RT-qPCR
ntrX	GAAAACTCAGAGCTGAGACGGAAGT	CATGATACGGCTGTTGGTGGG
ntrY	CATGGCTCCTATGTCATCACCG	AAGACCGCACGGTCCTCCTG
ftsZ1	CGCCAATGACAAGACGACC	TGATGGAGATGAGCAGACCCT
minC	CGCCGATTACGCCGGAGGAG	CACCAGCCGAGACAGCGTAG
pleC	ATCCGGCTATCATTTCCC	CGTCGATCCCATCTTCAG
chpT	CCGCGTCAAGCTGCTCCTGAA	TGTGCGTCGACCGCCTCCTCC
gcrA	CTGACGATCGACCAGGAG	TGCAATAGGGAGAGGCTT
ctrA	ACACCGATTCTCATCCTTT	CATCTGGTATTCCTTGCCC
dnaA	AGATGGAAGGGCCGGACTA	GGCGGAAGAGAAGCTGATT
cpdR1	CGGAACGGCGAATGGAAT	GGGGGAAGCGGTTGAGTG
Smc00218	GCGGCGCTTCTTCATAT	AGGGGTCGGCGTTGTTC
ccrM	CTACGAAGCGATGAAGGC	AGAACGGATCAAGCACGA
	ChIP-qPCR
ctrA_Cq	TTTCGATACACCTTGCCA	TCTTCCCCTTTTCCGCCG
gcrA_Cq	CGACAGCAAGTTGGGGAA	GTTGGGATGGCGGAATCC
ftsZ1_Cq2	CTGATGATCTACCCTCAG	AAACTCGAACACCTGTCT
ntrY_Cq	CAGCCGGTCGATCAGACG	GAAAAGTGCTACCCCCAA
dnaA_Cq	CCGGCACGAGAGTCAACTG	GGCGACGGAAAGCCCAAAG
Gene cloning
PntrX1/2	CCCAAGCTAGACCGGGGGCGAAGATAATTT	GCTCTAGAGCCGATGGCTCGTTATGGGTT
NMF1/R1	GCCTGATCTTCCTGAACATCTGGATGCAGGGAAGC	CCCTGCATCCAGATGTTCAGGAAGATCAGGCGCGG
NMF2/R2	GCCTGATCTTCCTGAACATCTGGATGCAGGGAAGC	CCCTGCATCCAGATGTTCAGGAAGATCAGGCGCGG
PntrXD53E1/2	CCTGCATCCAGATTTCCAGGAAGATCAGGC	GCCTGATCTTCCTGGAAATCTGGATGCAGG
PntrXD53A1/2	CCTGCATCCAGATGGCCAGGAAGATCAGGC	GCCTGATCTTCCTGGCCATCTGGATGCAGG
PntrXD53N1/2	CCTGCATCCAGATGTTCAGGAAGATCAGGC	GCCTGATCTTCCTGAACATCTGGATGCAGG
PctrAp1/2	CATGCCATGGGCATGCGGGTTCTACTGATCGAAGAC	CCGCTCGAGTTCCGGCTCGCGCAGCACGT
PgcrAp1/2	CATGCCATGGGCATGAACTGGACTGACGAGCG	CCGCTCGAGGCGCATGCGCCGGCGCT
